# Home is where the host is: Evolutionary history of geographic spread, host switching, and adaptive genomic signatures in two generalist Group B *Streptococcus* clonal groups

**DOI:** 10.64898/2026.01.06.697867

**Authors:** Antonia Hilbig, Chiara Crestani, Timothy Barkham, Swaine L. Chen, Claudia Cobo-Angel, Alejandro Ceballos-Marquez, Wanna Sirimanapong, Syafinaz Amin-Nordin, Nguyen Ngoc Phuoc, Tatiana Castro Abreu Pinto, Laura Oliveira, Chiara Anna Garbarino, Matteo Ricchi, Tiziana Lembo, Samantha Lycett, Roman Biek, Taya Forde, Ruth N. Zadoks

**Author notes:** These authors contributed equally (Roman Biek, Taya Forde, Ruth N. Zadoks).

## Abstract

Group B *Streptococcus* (GBS) is a pathogen of global relevance in neonatal and maternal disease as well as bovine mastitis. Two closely related clonal groups, denoted 103 and 314 (CG103/314) have been detected in humans and cattle on multiple continents in recent decades but are poorly characterised compared to other host-generalist clades. We examined their potential origins, host-switching events and presence of a suite of genetic markers for antimicrobial resistance, virulence and host association using a newly assembled dataset of 248 CG103/314 genomes from humans, cattle, and food originating from five continents. We detected multiple host switches between humans and cattle, and significant regional differences in AMR gene distribution, possibly reflecting local differences in antimicrobial use across countries and hosts and indicating a capacity for regional adaptation to selective pressures. Across the evolutionary history of CG103/314 from both host species, the prevalence of the Lac.2 operon, a genetic marker associated with bovine host adaptation, was high, whereas the prevalence of the *scpB-lmb* gene pair, a genetic marker of human host adaptation in other GBS clonal groups, was very low. All isolates with *scpB-lmb* were associated with human disease rather than carriage. Our dataset displayed biases typical of research into multi-host pathogens, when sampling is often focused on a specific host species or setting. Consistent, balanced, contemporaneous and sympatric sampling efforts across host species and sources are needed for a full understanding of the distribution and emergence of CG103/314 and similar multi-host pathogens impacting food safety and public health.

**Impact statement:** This study provides a comprehensive, global genomic overview of generalist clonal groups 103/314 of the human and animal pathogen Group B *Streptococcus* (GBS). By analysing host switching, antimicrobial resistance and virulence-associated markers, we show that these clonal groups display adaptation patterns shaped by region- and host-specific selective pressures. Our findings include potential expansion of the host range from humans and cattle into porcupines and pigs, and provides detailed discussion around anthropocentric sampling bias, highlighting the importance of balanced, multi-host sampling of generalist GBS lineages and One Health pathogens in general. This work reinforces the need for coordinated One Health surveillance to monitor emerging sub-lineages with relevance for food safety, human and animal health.
