## Supplementary Tables for "Home is where the host is: Evolutionary history of geographic spread, host switching, and adaptive genomic signatures in two generalist Group B *Streptococcus* clonal groups"

### Sheet: Table S1
DOI	Publication Year	Continent	Country	N GBS isolates that underwent typing	Collection Year	Host or sample origin	N CG103/314 isolates	N GBS genomes	N CG103/314 genomes included in the dataset
10.1128/aem.00383-22	2022	Europe	Italy	22	2019	Bovine	22	0	0
10.14715/cmb/2021.67.6.14	2022	Asia	China	100	2018	Human	41	0	0
10.1186/s12864-018-5084-0	2018	Asia	China	18	2014*	Human	18	17	8
10.1089/fpd.2019.2687	2020	Asia	Thailand	17	2011 - 2014	Bovine	17	0	0
10.1089/fpd.2019.2687	2020	Asia	Thailand	5	2012 - 2014	Human	1	0	0
10.1016/j.prevetmed.2021.105501	2021	Europe	Denmark	195	2009	Bovine	39**	0	0
10.1016/j.prevetmed.2021.105501	2021	Europe	Denmark	185	2010	Bovine	31**	0	0
10.1016/j.prevetmed.2021.105501	2021	Europe	Denmark	165	2011	Bovine	39**	0	0
10.1016/j.bjm.2017.02.004	2017	South America	Brazil	59	2010 - 2011	Bovine	3	0	0
10.1186/s13567-017-0461-2	2017	Asia	China	1	2010	Bovine	0	0	0
10.1186/s13567-017-0461-2	2017	Asia	China	6	2011	Bovine	6	0	0
10.1186/s13567-017-0461-2	2017	Asia	China	24	2012	Bovine	12	0	0
10.1186/s13567-017-0461-2	2017	Asia	China	12	2013	Bovine	12	0	0
10.1186/s13567-017-0461-2	2017	Asia	China	19	2014	Bovine	6	0	0
10.1186/s13567-017-0461-2	2017	Asia	China	14	2015	Bovine	0	0	0
10.1186/s13567-017-0461-2	2017	Asia	China	35	2016	Bovine	18	0	0
10.1186/s13567-017-0461-2	2017	Asia	China	5	not provided	Bovine	0	0	0
10.1371/journal.pone.0067755	2013	Asia	China	102	2011	Bovine	88	0	0
10.1186/s12866-019-1551-2	2019	Asia	China	99	2008 - 2015	Human	10	0	0
10.1016/j.pedneo.2018.07.015	2019	Asia	Taiwan	12	2015-2016	Human	1	0	0
10.3389/fmicb.2018.00050	2018	Asia	China	92	2014 - 2015	Human	19	5	2
10.1016/j.vetmic.2015.07.033	2015	Asia	China	10	not provided	Human	2	0	0
10.1016/j.vetmic.2015.07.033	2015	Asia	China	2	not provided	Bovine	2	1	1
10.1016/j.vetmic.2015.07.033	2015	Asia	China	15	2006 - 2011	Infected fish	0	0	0
10.3168/jds.2020-19139	2021	Asia	China	42	2017 - 2019	Bovine	31	0	0
10.3389/fcimb.2022.1049167	2023	Asia	China	51	2015 - 2021	Goats	25	0	0
10.1016/j.vaccine.2018.02.109***	2015	Asia	China	116	2015	Human	26	0	0
10.1016/j.ajic.2017.10.020***	2018	Asia	China	116	2015	Human	26	0	0
10.1155/2020/1368942	2020	Asia	China	72	2017	Human	11	0	0
10.1017/S0022029922000152	2022	Asia	China	140	2017 - 2019	Bovine	137	0	0
10.3390/pathogens11111355	2022	Asia	China	97	2017 - 2021	Human	2	97	2
10.1186/s12879-019-4434-0	2019	Asia	China	93	2013 - 2016	Human	3	0	0
10.3390/antibiotics11030397	2022	Asia	Hong-Kong	191	2016 - 2019	Fish meat (food)	4	187	0
10.3390/antibiotics11030397	2022	Asia	Hong-Kong	61	2018 - 2019	Pork meat (food)	52	59****	0
10.1186/s12866-016-0704-9	2016	North America	USA	51	not provided	Bovine	0	0	0
10.1186/s12866-016-0704-9	2016	North America	USA	228	not provided	Human	0	0	0
10.3389/fmicb.2016.01308	2016	Asia	China	87	2009 - 2013	Human	5	0	0
10.1590/0074-0276140431	2014	Europe	Romania	55	2010-2011	Human	1	0	0
10.1007/s10096-015-2342-9	2015	Asia	China	160	2009 -2011 & 2013 - 2014	Human	3	0	0
10.1016/j.vetmic.2015.12.014	2016	Europe	Norway	54	2014	Bovine	20	0	0
10.1128/jcm.01288-11	2011	Africa	Kenya	133	2007 - 2010	Human	4	0	0
10.1007/s10096-011-1495-4	2011	Europe	Italy	388	2009 - 2010	Human	1	0	0
10.1016/j.micinf.2005.11.010	2006	Europe	France & England	3	1995	Human	0	0	0
10.1016/j.micinf.2005.11.010	2006	Europe	France & England	5	1996	Human	0	0	0
10.1016/j.micinf.2005.11.010	2006	Europe	France & England	3	1997	Human	0	0	0
10.1016/j.micinf.2005.11.010	2006	Europe	France & England	12	1998	Human	0	0	0
10.1016/j.micinf.2005.11.010	2006	Europe	France & England	6	1999	Human	0	0	0
10.1016/j.micinf.2005.11.010	2006	Europe	France & England	7	2000	Human	0	0	0
10.1016/j.micinf.2005.11.010	2006	Europe	France & England	5	2001	Human	0	0	0
10.1016/j.micinf.2005.11.010	2006	Europe	France & England	5	not provided	Human	0	0	0
10.1016/j.micinf.2005.11.010	2006	Unknown	Unknown	2	not provided	Human	0	0	0
10.1016/j.micinf.2005.11.010	2006	North America	USA	1	not provided	Human	0	0	0
10.1016/j.micinf.2005.11.010	2006	Europe	France	12	not provided	Bovine	1	0	0
10.1111/j.1469-0691.2006.01508.x	2006	South America	Brazil	1	1980 - 2003	Human	0	0	0
10.1111/j.1469-0691.2006.01508.x	2006	South America	Brazil	2	1987-1988	Bovine	1	0	0
na	<2006	North America	USA	384	not provided	Human	1	0	0
10.1007/s10096-006-0163-6	2006	Western Asia	Israel	72	2000	Human	1	0	0
10.1128/jcm.02105-07	2008	North America	USA	899	1995 - 1999	Human	0	0	0
10.1128/jcm.02105-07	2008	North America	Canada	57	1996-1997	Bovine	0	0	0
10.1128/jcm.01424-08	2009	North America	Canada	424	1995 - 2002	Human	1	0	0
10.1371/journal.pone.0004650	2009	Europe	Germany	91	2002 - 2008	Human	2	0	0
10.1186/1471-2180-11-171	2011	Europe	France	93	1966 - 2004	Human	1	0	0
10.1186/1471-2180-11-171	2011	Europe	France	34	1966 - 2004	Bovine	0	0	0
10.1128/jb.00369-09	2009	North America	Canada	7	Unknown	Human	0	0	0
10.1128/jb.00369-09	2009	North America	Canada	3	1991 - 1995	Human	0	0	0
10.1128/jb.00369-09	2009	North America	Canada	1	1995	Human	0	0	0
10.1128/jb.00369-09	2009	North America	Canada	1	1995 - 1996	Human	0	0	0
10.1128/jb.00369-09	2009	North America	Canada	1	1996	Human	0	0	0
10.1128/jb.00369-09	2009	North America	Canada	1	1997	Human	0	0	0
10.1128/jb.00369-09	2009	North America	Canada	5	1996 - 1999	Human	0	0	0
10.1128/jb.00369-09	2009	North America	Canada	1	1999	Human	0	0	0
10.1128/jb.00369-09	2009	North America	Canada	1	1995 - 2000	Human	0	0	0
10.1128/jb.00369-09	2009	North America	Canada	1	1998 - 2000	Human	0	0	0
10.1128/jb.00369-09	2009	North America	Canada	2	1999 - 2000	Human	0	0	0
10.1128/jb.00369-09	2009	North America	Canada	4	2000	Human	0	0	0
10.1128/jb.00369-09	2009	North America	Canada	1	1996 - 2001	Human	0	0	0
10.1128/jb.00369-09	2009	North America	Canada	1	2001	Human	0	0	0
10.1128/jb.00369-09	2009	North America	Canada	20	1992 - 2002	Human	0	0	0
10.1128/jb.00369-09	2009	North America	Canada	6	1999 - 2002	Human	0	0	0
10.1128/jb.00369-09	2009	North America	USA	3	< 2005	Bovine	1	0	0
10.1371/journal.pone.0120035	2015	Asia	China	65	2012 - 2013	Human	4	0	0
10.1128/jcm.00175-09	2003	Europe	France	110	1995 - 2004	Human	1	0	0
10.1128/jcm.00175-09	2003	Europe	UK	41	<2003	Human	0	0	0
10.1128/jcm.00175-09	2003	Oceania	New Zealand	23	<2003	Human	0	0	0
10.1128/jcm.00175-09	2003	North America	USA	22	<2003	Human	0	0	0
10.1128/jcm.00175-09	2003	Asia	Japan, Singapore, Thailand	55	<2003	Human	0	0	0
10.1128/jcm.00175-09	2003	Western Asia	Israel	10	<2003	Human	0	0	0
10.1128/JCM.42.5.2161-2167.2004	2004	Europe	UK	98	1950 - ~2003	Bovine	0	0	0
10.1038/s41598-019-50225-w	2019	South America	Colombia	60	2016 - 2017	Human	3	0	0
10.1038/s41598-019-50225-w	2019	South America	Colombia	301	2016 - 2017	Bovine	20	0	0
10.3168/jds.2017-13363	2017	South America	Colombia	40	2009 - 2011	Bovine	30	0	0
na	na	Europe	Netherlands	2163	1987 - 2022	Human	1	1	1
10.1016/j.vetmic.2019.06.008	2019	Europe	Denmark	12	2015	Human	1	1	1
10.1016/j.vetmic.2019.06.008	2019	Europe	Denmark	13	2015	Bovine	2	2	2

### Sheet: Comments_TableS1
*	Only the year information for one sequenced genome could be obtained, this year was used in the Fig S2 and 3 for all genomes/isolates for this entry.
**	Study did not provide exact numbers for typed isolates, instead information was visually extracted from Fig. 1 of the corresponding publication
***	These two publications were based upon the same data collection, only the full dataset (mothers and neonates, first of two entries) was used for visualisation
****	Genomes of this dataset were not publicly available until after the inclusion cut-off of date of 31st of December 2023.

### Sheet: Table S2
No. genomes	Excluded genomes	Used with method
245	Lack of year information	BEAST-1 time scaled tree
243	Lack of year information, excluding pig and porcupine genomes	Structured coalescent, Discrete trait mapping
205	Lack of year information, excluding genomes from pig, porcupine and of food origin	Structured coalescent in MASCOT v.3, Discrete trait mapping
237	Lack of year information, excluding genomes from pig, porcupine and of African origin	Discrete trait mapping
199	Lack of year information, excluding genomes from pig, porcupine, and of food and African origin	Discrete trait mapping

### Sheet: Comments_TableS2
Subsets of data used for phylogenetic and phylodynamic analyses. Depending on availability of metadata and research question, the full dataset of 248 genomes needed to be subset for different analyses. Additional subsets including and excluding food-associated genomes were generated for exploratory analyses. BEAST – Bayesian Evolutionary Analysis by Sampling Trees. MASCOT – marginal approximation…
